# Myeloid-mesenchymal crosstalk drives Arg1-dependent profibrotic metabolism via ornithine in lung fibrosis

**DOI:** 10.1101/2023.09.06.556606

**Authors:** Preeti Yadav, Javier Gómez Ortega, Prerna Dabral, Whitney Tamaki, Charles Chien, Kai-chun Chang, Nivedita Biswas, Sixuan Pan, Julia Nilsson, Xiaoyang Yin, Aritra Bhattacharyya, Kaveh Boostanpour, Tanay Jujaray, Jasper Wang, Tatsuya Tsukui, Chris Molina, Vincent Auyeung, Dean Sheppard, Baosheng Li, Mazharul Maishan, Hiroki Taenaka, Michael A. Matthay, Rieko Muramatsu, Lenka Maliskova, Arnab Ghosh, Walter L. Eckalbar, Ari B. Molofsky, Stanley J. Tamaki, Trever Bivona, Adam R. Abate, Allon Wagner, Satish K. Pillai, Paul J. Wolters, Kevin M. Tharp, Mallar Bhattacharya

## Abstract

Idiopathic pulmonary fibrosis (IPF) is a disease of progressive lung remodeling and collagen deposition that leads to respiratory failure. Myeloid cells are abundant in IPF lung and in murine lung fibrosis, but their functional effects are incompletely understood. Using mouse and human lung models, we show that ornithine produced by myeloid cells expressing Arg1 serves as a substrate for proline and collagen synthesis by lung fibroblasts. The predominant Arg1-expressing myeloid cells in mouse lung were macrophages, but in IPF lung, high-dimensional imaging revealed ARG1 to be expressed mainly in neutrophils. Arg1 inhibition suppressed both ornithine levels and collagen expression in cultured, precision-cut IPF lung slices and in murine lung fibrosis. These results were confirmed in macrophage-specific Arg1 KO mice. Furthermore, we find that this pathway is regulated by cell-to-cell crosstalk, starting with purinergic signaling: Fibroblast eATP receptor P2rx4 was necessary for fibroblast IL-6 expression, which in turn was necessary for Arg1 expression by myeloid cells. Taken together, our findings define an immune-mesenchymal circuit that governs profibrotic metabolism in lung fibrosis.
