## Supplementary Tables 1-3 for "Myeloid-mesenchymal crosstalk drives Arg1-dependent profibrotic metabolism via ornithine in lung fibrosis"

### Sheet: Supplemental Table 1
Table S1: Human Sample Data
	Pathologic Diagnosis	Age	Gender	Smoking	Antifibrotic	Race	Application		IF = Immunofluorescence
									MIBI = Multiplexed Ion Beam Imaging
									Xenium = 10X probe-based spatial transcriptomics
1	IPF	70	M	Former	Y (Nintedanib)	White	Xenium, MIBI, IF
2	IPF	61	M	Never	Y (Nintedanib)	White	Xenium
3	IPF	65	F	Never	N	White	Xenium
4	IPF	61	M	Former	N	Hispanic	Xenium
5	IPF	68	F	Former	N	Hispanic	Xenium
6	IPF	65	F	Never	N	White	Xenium
7	IPF	65	M	Never	N	White	Xenium
8	IPF	64	M	Never	N	White	Xenium
9	IPF	67	M	Former	N	White	Xenium
10	IPF	56	M	Former	Y (Nintedanib)	Hispanic	MIBI, IF
11	IPF	71	M	Former	Y (Nintedanib)	White	MIBI, IF
12	IPF	70	M	Former	Y (Pirfenidone)	Asian	MIBI, IF
13	IPF	66	M	Never	Y (Pirfenidone)	Hispanic	MIBI, IF
14	IPF	59	F	Never	N	White	WB
15	IPF	63	M	Never	Y (Nintedanib)	White	WB
16	IPF	66	M	Former	Y (Nintedanib)	White	WB
17	IPF	69	M	Former	Y (Pirfenidone)	White	WB
18	IPF	65	F	Never	N	Hispanic	IF
19	IPF	57	M	Former	Y (Nintedanib)	White	Ornithine Measurement (PCLS)
20	IPF	67	M	Former	Y (Pirfenidone)	White	Ornithine Measurement (PCLS), ARG1 ELISA
21	IPF	71	F	Never	Y (Nintedanib)	White	Ornithine Measurement (PCLS)
22	IPF	58	M	Former	Y (Nintedanib)	White	Ornithine Measurement (lysates)
23	IPF	62	F	Former	N	White	Ornithine Measurement (lysates)
24	IPF	45	M	Never	N	White	Ornithine Measurement (lysates)
25	IPF	70	M	Former	Y (Nintedanib)	White	Ornithine Measurement (lysates)
26	IPF	65	F	Former	N	White	Ornithine Measurement (lysates)
27	IPF	60	F	Never	N	White	Ornithine Measurement (lysates)
28	IPF	67	M	Former	Y (Pirfenidone)	White	Ornithine Measurement (lysates)
29	IPF	65	M	Never	N	White	Ornithine Measurement (lysates)
30	IPF	63	M	Former	Y (Nintedanib)	White	Ornithine Measurement (lysates)
31	IPF	61	F	Former	N	White	Ornithine Measurement (lysates)
32	IPF	70	M	Former	Y (Nintedanib)	Hispanic	ARG1 ELISA
33	IPF	69	M	Former	N	White	ARG1 ELISA
34	Healthy Control	30	M			White	IF
35	Healthy Control	43	M			Asian	IF
36	Healthy Control	61	M			Hispanic	IF, Isolation of lung fibroblasts
37	Healthy Control	63	M			Hispanic	IF
38	Healthy Control	18	M			White	Isolation of lung fibroblasts
39	Healthy Control	35	M			White	Isolation of lung fibroblasts
40	Healthy Control	51	F			White	Ornithine Measurement (lysates)
41	Healthy Control	60	F			White	Ornithine Measurement (lysates)
42	Healthy Control	30	F			Black	Ornithine Measurement (lysates)
43	Healthy Control	42	M			White	Ornithine Measurement (lysates)
44	Healthy Control	40	M			White	Ornithine Measurement (lysates)
45	Healthy Control	55	M			White	Ornithine Measurement (lysates)
46	Healthy Control	3	F			White	Ornithine Measurement (lysates)
47	Healthy Control	54	F			Native American	Ornithine Measurement (lysates)
48	Healthy Control	26	M			Black	Ornithine Measurement (lysates)
49	Healthy Control	37	M			Asian	Isolation of Peripheral Blood Neutrophils
50	Healthy Control	35	M			Undisclosed	Isolation of Peripheral Blood Neutrophils

### Sheet: Supplemental Table 2
Table S2: MIBI Primary Antibodies
Target	Vendor	Catalogue Number
CD206	Cell Signaling Technology	49243SF
FoxP3-AF488	BD Pharmigen	561181
CD163	Abcam	ab215976
CD4	IONpath	714301-100
CD11c	IONpath	714401-20UG
MPO	Cell Signaling Technology	E1E7I #88757
CD14	Cell Signaling Technology	43878SF
CD16	Cell Signaling Technology	72204SF
PD-1	Cell Signaling Technology	63815SF
PD-L1	Cell Signaling Technology	85164SF
Arginase-1	IONpath	715001-100
CD56	Cell Signaling Technology	88856SF
CD64-Biotin	Novus Biologics	NBP2-70702B
Ki67	Cell Signaling Technology	44092SF
Podoplanin	BioLegend	916606
CD117	IONpath	715501-100
CD68	IONpath	715601-100
CD66b	Abcam	ab300123
CD8	Cell Signaling Technology	90257SF
CD3	IONpath	715903-100
DC-LAMP	Novus Biologics	DDX0191P-100
CD45RO	IONpath	716101-100
CD33 (Siglec-3)	Novus Biologics	MAB11371-100
Vimentin	IONpath	716301-100
CD27	Abcam	ab256583
Pan-Keratin	IONpath	716501-100
aSMA	Abcam	ab242395
CD20	IONpath	716701-100
CD11b	Cell Signaling Technology	#23743
BDCA3 (CD141)	Cell Signaling Technology	34149SF
CD21	IONpath	717001-100
IDO1	IONpath	717101-100
HLA-DR	IONpath	717201-100
CD45	IONpath	717501-100

### Sheet: Supplemental Table 3
Table S3: Xenium Panel Genes
BICC1
CASC15
CDH2
MXRA8
PLD5
SLCO2A1
EDNRB
S100A3
SOSTDC1
GSN
IGFBP6
MFAP5
PI16
PLIN2
ITGB4
ACTG2
VEGFD
CYP4B1
INMT
SAA1
SCN7A
DKK2
MYL9
AGER
CAV1
DAPK2
LAMA3
SCEL
SOCS1
ABCA3
ACOXL
ALOX15B
ETV5
FZD5
LAMP3
MUC1
PLA2G4F
SFTPD
CALD1
FZD6
KRT14
KRT15
KRT17
KRT19
KRT5
MMP7
NGFR
S100A2
TP63
ACE
CA4
IL1RL1
TMEM100
CD4
CD8A
CD8B
ALOX15
CCDC78
DCDC1
FOXJ1
LRRIQ1
RSPH1
SCGB3A2
CEACAM6
LCN2
ASPN
BCHE
CLU
WIF1
GPSM2
EOMES
HAVCR2
PDCD1
TOX
GZMK
CTHRC1
COL8A1
MMP11
EDN1
FCN3
IL7R
AGR2
ERN2
MUC5AC
TSPAN8
GLI1
CST1
CST4
TFF2
TFF3
CLCA1
POSTN
SERPINB2
FOXA3
CXCL12
CXCL2
SFRP2
TNFSF13B
CXCL14
LEPR
PENK
SFRP4
TGFBI
ATP1B1
CD24
CFTR
FOXI1
GPI
IGF1
SEMA3C
SMIM24
HHIP
MAF
LMNA
GFPT2
HAS1
HP
PLA2G2A
SLC16A1
VWF
PLVAP
RGS16
RGS5
BPIFB1
MUC5B
STEAP4
TMEM45A
SHH
CLIC5
MFSD2A
CENPW
XCR1
TSPAN1
LAD1
SCT
TAGLN
FOXA2
IL12B
IL15
IL18
IL7
IL33
IL25
TSLP
TBX21
RORC
GATA3
CLDN4
GDF15
ITGB6
KRT7
KRT8
FOXP3
CPE
AGRP
CAMP
DEFB1
FFAR4
GLDN
GPD1
INHBA
MSR1
RBP4
STAC
VSIG4
ITGA6
FCER1A
SIGLEC8
CCR3
EPCAM
ATF4
DDIT3
DDIT4
DNAJB9
ERN1
HERPUD1
HSPA5
MANF
SDF2L1
SEC61A1
XBP1
ITGA8
COL1A1
ACTA2
A2M
ARG1
ARG2
CCL18
CD84
CTSK
FABP5
FAM20C
GPNMB
IL10RA
LGMN
LILRB4
LIPA
MATK
OTOA
PLA2G7
SH3RF3
SPARC
SPP1
STAT3
TREM2
KIT
MKI67
TOP2A
CDK1
CCNB2
CENPF
CDKN1A
CDKN2A
MGP
APOE
ADAM28
AFF3
ANK3
AOAH
ATP10A
AUTS2
BACH2
BANK1
C15orf48
C1QA
C1QB
C1QC
CARD11
CCL2
CCL20
CCL4L2
CCL5
CD247
CD3D
CEMIP2
CNOT6L
CST7
EREG
FABP4
FCN1
GNG2
GPRC5A
GZMB
HSPA1B
IFI27
IL1B
IL1R2
IL32
ITK
LSAMP
MAGI1
MCTP2
MT1E
MT1G
MT1M
MT1X
NIBAN1
NKG7
NLRP3
PBX4
PLCB1
PPP1R16B
RETN
RGS1
RHOH
RNF125
SDS
SFTPA2
ST6GAL1
SYNE1
THBS1
TNFRSF13C
VCAN
YES1
ADGRL2
ANKRD33B
BTNL9
C1R
CADM1
CD1A
CFAP299
CLDN5
COL4A1
COX4I2
DNAH12
GRP
KIAA1217
KLRB1
KLRC1
MZB1
NEBL
S100B
ZNF385D
PTGDR2
IFNG
IL13
IL4
IL5
IL17A
FN1
ITGAV
ITGB1
ITGB8
IFNB1
ACKR1
ADAMTS1
ANPEP
APOD
AREG
CD163
CHIT1
CP
CTSL
CXCL10
CXCL5
CXCL9
DES
DMBT1
EHF
FABP3
FASN
FCGR3A
HMGCS1
IGFBP3
IL6
IRF4
IRF8
LTF
LYVE1
MARCO
MCEMP1
MEDAG
MMP1
MMP9
MMRN1
MS4A2
MUC16
MYH11
PCOLCE2
PIM2
POU2AF1
PROX1
IL9
ADAM17
AIF1
AQP9
CCL17
CCL22
CCL26
CCL3
CCR6
CCR7
CCR8
CD14
CD19
CD1C
CD2
CD27
CD274
CD28
CD300E
CD38
CD3E
CD40
CD68
CD70
CD79A
CD80
CD86
CEACAM8
CLEC10A
CLEC12A
CLEC4E
CSTA
CTLA4
CXCR3
CXCR5
CXCR6
FAS
FASLG
FCGR1A
FCMR
FKBP11
GLIPR2
GPR171
GPR183
GPR34
GZMA
HPGDS
ICOS
IFI6
IKZF2
IL17RB
IL18R1
IL2RA
IL3RA
IL5RA
IQGAP2
ITGAE
ITGAM
KLRD1
LCK
LILRA4
LILRA5
LILRB2
MIS18BP1
MMP12
MPEG1
MS4A1
MS4A4A
NR4A1
P2RX1
PRDM1
PTGS1
RUNX3
S100A12
SAMD3
SELL
SIRPA
SLC18A2
SLC1A3
SPIB
SYK
TCF7
TCL1A
TNFRSF13B
TNFRSF17
TNFRSF18
TNFRSF9
UBE2C
